# Metabolic modeling reveals a multi-level deregulation of host-microbiome metabolic networks in IBD

**DOI:** 10.1101/2024.09.16.613185

**Authors:** Jan Taubenheim, A. Samer Kadibalban, Johannes Zimmermann, Claudia Taubenheim, Florian Tran, Philip Rosenstiel, Konrad Aden, Christoph Kaleta

## Abstract

Inflammatory bowel diseases (IBDs) are chronic disorders involving dysregulated immune responses. Despite the role of disrupted host-microbial interaction in the pathophysiology of IBD, the underlying metabolic principles are not fully understood. We densely profiled microbiome, transcriptome and metabolome signatures from longitudinal IBD cohorts before and after advanced drug therapy initiation and reconstructed metabolic models of the gut microbiome and the host intestine to study host-microbiome metabolic cross-talk in the context of inflammation. We identified concomitant changes in metabolic activity across data layers involving NAD, amino acid, one-carbon and phospholipid metabolism. In particular on the host level, elevated tryptophan catabolism depleted circulating tryptophan, thereby impairing NAD biosynthesis. Reduced host transamination reactions disrupted nitrogen homeostasis and polyamine/glutathione metabolism. The suppressed one-carbon cycle in patient tissues altered phospholipid profiles due to limited choline availability. Simultaneously, microbiome metabolic shifts in NAD, amino acid and polyamine metabolism exacerbated these host metabolic imbalances. Leveraging host and microbe metabolic models, we predicted dietary interventions remodeling the microbiome to restore metabolic homeostasis, suggesting novel therapeutic strategies for IBD.
