## Supplementary Table 2 for "Metabolic modeling reveals a multi-level deregulation of host-microbiome metabolic networks in IBD"

### Sheet: HBIMayo
Condition tested	Compound group	Prediction in the microbiome	Prediction in intestinal host metabolism	Prediction in blood host metabolism	Association in blood metabolomics	Comment	Literature
High disease activity/Inflammation	Amino acid and related	↑ Asparagine (reduced consumption)	↑ Glutamine+Aspartate -> Asparagine + Glutamate (ASNS1)	↓ Glutamine+Aspartate -> Asparagine + Glutamate (ASNS1)			Asparagine improved intestinal tissue integrity, enhanced mucosal energy status via AMPK signaling, and reduced proinflammatory cytokine expression (via TLR4, NODs and p38) and enterocyte apoptosis (via p38 and extracellular signal-regulated kinase 1/2) in pathological conditions. https://www.ncbi.nlm.nih.gov/pmc/articles/PMC5622680/
			↑ Acetyl + Asparagine <-> N-Acetyl-Asparagine (RE2644C)	↓ Acetyl + Asparagine <-> N-Acetyl-Asparagine (RE2644C)		Part of the Urea cycle, the rest of the Urea cycle shows decreased activity
			↑ in several transporter for extracellular Asparagine	↓ in various transporter for extracellular Asparagine
				↓ Asparagine -> Aspartate (ASNNm)
		↓ Homocysteine (reduced production)	↑ Serine + Homocysteine -> Cystathione (CYSTS)			Cystathion is precursor of Gluthathion, Taurine, Cysteine or Homocysteine; Homocysteine is precursor for Methionine/S-Adenosylmethionine	Increased homocysteine levels in the colonic mucosa and plasma of patients with inflammatory bowel disease may play a role in the pathogenesis of Crohn's disease and ulcerative colitis. https://pubmed.ncbi.nlm.nih.gov/14627359/
			↓ Cystathion -> Cysteine + alpha-Ketobutyrate (CYSTGL)	↓ Cystathion -> Cysteine + alpha-Ketobutyrate (CYSTGL)		Less production of Cysteine from Cystathion, thus increased conversion to Taurine/Glutathion
				↓ S-Adenosylhomocysteine <-> Adenosine + Homocysteine (AHC)
				↓ 5-Methyltetrahydrofolic acid + Homocysteine -> Methionine + Tetrahydrofolic acid (METS)
			↑ Histidine -> Urocanic acid (HISD)		↓ Histidine
			↑ Carnosine -> beta-Alanine + Histidine (NBAHH_ir)	↓ Carnosine -> beta-Alanine + Histidine (NBAHH_ir)
			↓ Histidine -> Histamin (HISDC)	↓ Histidine -> Histamin (HISDC)
				↓ beta-Alanine + Histidine -> Carnosine (r0283)
				↓ gamma-Aminobutyric acid + Histidine -> Homocarnosine (r0465)
				↓ Homocarnosine -> gamma-Aminobutyric acid + Histidine (r0466)
				↓ uptake/export of Histidine
		↑ Leucine (reduced consumption)	↑ import/export for leucine	↓ import/export for leucine
			↑ Leucine export (METLEUex, 34DHPHELAT1tc)
			↑ Leucine-Leucine <-> 2 Leucine (LEULEULAPc)			General peptidase
			↓ Leucine + Oxoglutaric acid <-> Ketoleucine + Glutamate (LEUTA, LEUTAm)	↓ Leucine + Oxoglutaric acid <-> Ketoleucine + Glutamate (LEUTAm)		Degradation of Leucine, while producing glutamate	Leucine-rich alpha-2 glycoprotein as a marker of mucosal healing in inflammatory bowel disease. https://www.nature.com/articles/s41598-021-90441-x	Leucine-rich alpha-2 glycoprotein (LRG), a glycoprotein of approximately 50 kDa, contains repetitive sequences with a leucine-rich motif. Serum LRG has been reported as a biomarker for disease activity in patients with rheumatoid arthritis, CD, and UC. https://onlinelibrary.wiley.com/doi/full/10.1111/jgh.16166
			↓ Ketoleucine + Lipamid -> S-(3-Methylbutanoyl)-dihydrolipoamide-E (r0386)	↓ Ketoleucine + Lipamid -> S-(3-Methylbutanoyl)-dihydrolipoamide-E (r0386)		One step for further Leucine degradation
			↓ usage of lipoamid in BCAA, Lysine, Tryptophan and Pyruvate degradation (r0383, r0386, r0451, r0670)	↓ usage of lipoamid in BCAA, Lysine, Tryptophan and Pyruvate degradation (r0383, r0386, r0451, r0670)
			↓ of most reactions in the Valine, Leucine and Isoleucin metabolism	↓ of most reactions in the Valine, Leucine and Isoleucin metabolism		Includes ↓ transamination reactions (decreased NH4 metabolism) and decreased Kinetensin degradation (vasodilatory)
			↓ Kinetenisin degradation, producing Leucine (RE2270E)	↓ Kinetenisin degradation, producing Leucine (RE2304E, RE2270E)
			↓ Neuromedin degradation producing Leucine (RE2273E)	↓ Neuromedin degradation producing Leucine (RE2273E)
			↓ usage of lipoamid in BCAA, Lysine, Tryptophan and Pyruvate degradation (r0383, r0386, r0451, r0670)	↓ usage of lipoamid in BCAA, Lysine, Tryptophan and Pyruvate degradation (r0383, r0386, r0451, r0670)	↓ Tryptophan
			↑ Tryptophan exchange	↓ Tryptophan exchange
			↓ Tryptophan + Tetrahydrobiopterin -> 5OH-Tryptophan + 6,7-Dihydrobiopterin (r0403, TRPHYDRO2)	↓ Tryptophan + Tetrahydrobiopterin -> 5OH-Tryptophan + 6,7-Dihydrobiopterin (r0403, TRPHYDRO2)		Reduced degradation of Tryptophan to Serotonine
			↓ Tryptophan -> Tryptamin (LTDCL)
				↓ Tryptophan -> L-Formylkynurenine (TRPO2)
			↓ 5OH-Tryptophan -> Serotonine (5HLTDL)	↓ 5OH-Tryptophan -> Serotonine (5HLTDL)		Reduced degradation of Tryptophan to Serotonine
			↓ Tryptophan ->-> 5OH-Butanoyl-CoA (3HBCDm, GLUTCOADHm)	↓ Tryptophan ->-> 5OH-Butanoyl-CoA (3HBCDm, GLUTCOADHm)		Reduced degradation of Tryptophan to SCFA
			↑ Kynurenine degradation ->-> 3-Hydroxyanthranilate/ Picolinic Acid (KYN, KYN3OX, HKYNH, PCLAD, RE0549C)	↓ Kynurenine degradation ->-> 3-Hydroxyanthranilate/ Picolinic Acid (KYN, KYN3OX, HKYNH)		Increased degradation of Tryptophan via Kynurenine, but final steps are blocked (Pyridoxine dependent steps)
			↓ Kynurenine degradation ->-> Nicotinate D-Ribonucleotide (3HAO, QUILSYN, NNDPR)	↓ Kynurenine degradation ->-> Nicotinate D-Ribonucleotide (3HAO, QUILSYN, NNDPR)		Blocking of production of NAD via Kynurenine (Pyridoxine dependent)
		↑ Proline (increased production)	↑ Proline exchange	↓ Prolin exchange		Antiport against Glutamate and aspartate	Proline inhibited lipopolysaccharide-induced inflammation in vivo in weaned piglets [134]. Dietary threonine, serine, proline, and cysteine supplementation improved mucin production, restored healthy microbiota, protected gut epithelium and promoted mucosal healing in DSS-treated rats [110]. https://www.ncbi.nlm.nih.gov/pmc/articles/PMC5622680/
				↓ Oxoglutarate + Proline -> Succinate + Hydroxyproline (HMR_4776, HMR_4777)		Hydroxyproline is used for colloagen stabilization
				↓ 1-Pyrroline-5-Carboxylate -> Proline (P5CR)		last step in proline synthesis
		↑ Spermidine (decreased consumptions)	↓ Spermidine + S-Adenosylmethioninamine -> Spermine + 5'-Methylthioadenosine (SPRMS)	↓ Spermidine + S-Adenosylmethioninamine -> Spermine + 5'-Methylthioadenosine (SPRMS)		Part of the Urea cycle, uses S-Adenosylmethionine derivates as cofactors
			↓ Spermine -> Spermidine + H2O2 (HMR_4078)			Part of the Urea cycle
			↓ Spermidine -> Spermidine Monoaldehyde +H202+ NH4 (RE0689E, RE0828E)			Part of the Urea cycle
			↓ Arginine + Glycine <-> Guanidoacetic acid + Ornithine (GLYAMDTRc)			Part of the Urea cycle
				↓ Spermidine + Acetyl-CoA -> N1-Acetylspermidine (RE1234C)		Part of the Urea cycle
				↓ Putrescin + SAM -> Spermidine + 5mta		Part of the Urea cycle
			↑ N-(o)-Hydroxyarginine -> Citrulline + NO (r0024, NOS2)	↓ N-(o)-Hydroxyarginine -> Citrulline + NO (r0024, NOS2)	↓ Citrulline
			↑ L-Arginine -> Citrulline + NO (r0145)	↓ L-Arginine -> Citrulline + NO (r0145)
			↓ Carbamoyl phosphate + Ornithine -> Citrulline (OCBTm)	↓ Carbamoyl phosphate + Ornithine -> Citrulline (OCBTm)		Part of the Urea cycle
				↓ uptake of Citrulline to cytosol and mitchondrium
			↓ Citrullin + Alanin -> Argininosuccinate (ARGSS)	↓ Citrullin + Alanin -> Argininosuccinate (ARGSS)
	Lipids			↓ N-Acylsphingosine <-> Ceramide 1-Phosphate	↑ Ceramides	N-Acylsphingosine is precurser for sphingolipids, and almost all reactions where it is involved are down in blood (fewer in biopsies)
			↑ digalactosylceramides -> galactose + galactosylceramides (GLAl)	↓ digalactosylceramides -> galactose + galactosylceramides (GLAl)	↓ Galactosylceramides
			↓ (Di-) Galactosylceramide + PAPS -> (Di-) Galasylceramidesulfate + PAP (GAL3ST11, GAL3ST12)	↓ (Di-) Galactosylceramide + PAPS -> (Di-) Galasylceramidesulfate + PAP (GAL3ST11, GAL3ST12)	↑ Digalactosylceramides	Ceramidesulfates are final products in sphingolipid metabolism and part of the myeline sheath
				↓ Galactosylceramides -> Di-galactosylceramides (RE2666C,RE2666G)
				↓ N-Acylsphingosine + Uridine diphosphategalactose -> Galactosylceramide + Uridine 5'-diphosphate (RE2677R, RE2677C)
				↓ Galactosylceramide -> N-Acylsphingosine (HMR_0793, GALC)		degradation of ceramides
				↓ Sulfatide Galactocerebroside -> Galactosylceramide (ARSA)		degradation of ceramides
				↓ transport to/from ER and golgi for Galactosylceramides
				↓ Phosphatidylcholines -> Cholesterol-Esters + LysoPC (various reactions)	↓ Phosphatidylcholines
				↓ Phosphatidylcholines -> fatty acid + LysoPC (various reactions)
				↑/↓ Phosphatidylcholine -> Choline + Phospholipid (HMR_0629)
				↓ Serine + Phophatidylcholine -> Phosphatidylserine + Choline (PSSA1_hs)
				↓ N-Acylsphingosine + Phosphatidylcholine -> Diglyceride + Sphingomyelin (various reactions)
				↓ transport of Phosphatidylcholine extracellular, ER, golgi (PCHOLHSTDe, PCHOL_HStg, PCFLOPm)
			↓ Phosphatidylethanolamine + SAM -> Phosphatidylcholine+ S-Adenosylhomocysteine (PETOHMr_hs, PETOHMm_hs)	↓ Phosphatidylethanolamine + SAM -> Phosphatidylcholine+ S-Adenosylhomocysteine (PETOHMr_hs, PETOHMm_hs)		transformation of Phosphatidylethanolamine to Phosphatidylacyl
			↓ Diacylglycerin + Citicoline (choline carrier) -> Phosphatidylcholine + CMP (HMR_0625, CEPTC)	↑ Diacylglycerin + Citicoline (choline carrier) -> Phosphatidylcholine + CMP (HMR_0625)		coupling from choline to Popshatidylacyl to form membrane lipids
			↓ N-Acylsphingosine + Phosphatidylcholine -> Sphingomyeline + Diacylglycerine			production of Sphingomyeline by the translocation of choline from Phosphatidylcholine to Sphingosine
		↓ Butyrate (decreased production)	↑ uptake/export of Butyrate	↓ uptake/export of Butyrate		No downstream pathways directly affected
			generally decreased activation of fatty acid oxidation	↓ ligation of Butyrate to CoA (FACOAL40im, HMR_0156)
				↓ export of 3-Hydroxybutyryl-carnitine	↑ 3-Hydroxbutyryl-carnitine
			↓ production of 3-Hydroxbutyryl-carnitine from Acetic acid, Lipoamid, and Butyrate	↓ production of 3-Hydroxbutyryl-carnitine from Acetic acid, Lipoamid, and Butyrate
			↓ Octanoyl-CoA <-> Octanoyl-Carnitine (C80CPT1, r0636)	↓ Octanoyl-CoA <-> Octanoyl-Carnitine (C80CPT1, r0636, r0637)	↑ Octanoyl-Carnitine
			↓ Dodecenoyl Carnitine <-> Dodecenoyl CoA (C121CPT1)	↓ Dodecenoyl Carnitine <-> Dodecenoyl CoA (C121CPT1)	↑ Dodecenoyl Carnitine
				↓ uptake of Dodecenoyl Carnitine (DDECE1CRNe)
	Bile acids	↓ Cholate (decreased production)	↓ transport of peroxisome, ER and mitochondrium of Cholate	↓ transport from peroxisome and ER of Cholate
				↓ Cholate uptake
			↓ Cholate -> Deoxycholate (RE2112C)	↓ Cholate -> Deoxycholate (RE2112C. RE2112R)
		↑ Glycocholate (decreased consumption)	↑ 7a-Hydroxy-cholestene-3-one -> 7a-Hydroxy-5b-cholestan-3-one (AKR1D)			part of hum. Chenodeoxycholate production (R04817)
			↑ 3 a,7 a,26-Trihydroxy-5b-cholestane <-> 3a,7a-Dihydroxy-5b-cholestan-26-al (RE1804M)			part of hum. Chenodeoxycholate production (R08758)
			↑ 3a,7a-Dihydroxy-5b-cholestan-26-al <-> 3a,7a-Dihydroxycoprostanic acid (RE1807C, RE1807M)			part of hum. Chenodeoxycholate production (R08760)
			↓ 3a,7a-Dihydroxy-5b-cholest-24-enoyl-CoA -> 3a,7a,12a-Trihydroxy-5b-cholestanoyl-CoA (ACOX22x)			part of hum. Chenodeoxycholate production (R04809)
			↓ 3 a,7 a,26-Trihydroxy-5b-cholestane -> 3a,7a-Dihydroxy-5b-cholestan-26-al (HMR_1685)			part of hum. Chenodeoxycholate production (R08758)
			↓ 3a,7a-Dihydroxy-5b-cholestane <-> 7a-Hydroxy-cholestene-3-one (RE1810M)			part of hum. Chenodeoxycholate production (R04817, R04818, R04819)
			↓ 5-b-Cholestane-3a ,7a ,12a-triol -> 27-Deoxy-5b-cyprinol (P45027A11m, r0741)			part of hum. Cholate production (R04807)
			↓ (25R)-3a,7a,12a-Trihydroxy-5b-cholestan-26-oyl-CoA -> (25S)-3a,7a,12a-Trihydroxy-5b-Cholestan-26-Oyl-CoA (AMACRp)			part of hum. Cholate production (R08734)
			↓ (25S)-3a,7a,12a-Trihydroxy-5b-Cholestan-26-Oyl Coenzyme A -> 3a,7a,12a-Trihydroxy-5b-cholest-24-enoyl-CoA (ACOX2x)			part of hum. Cholate production (R08735)
			↓ 27-Deoxy-5b-cyprinol <-> 3a,7a,12a-Trihydroxy-5b-cholestan-26-al (RE2625M)			part of hum. Cholate production (R08759)
			↓ 3a,7a,12a-Trihydroxy-5b-cholestan-26-al <-> 3a,7a,12a-Trihydroxy-5b-cholestanoic acid (RE2626M)			part of hum. Cholate production (R08761)
			↓ Choloyl-CoA -> Cholate (RE1834C, RE1834X, RE1834M, r0573)	↓ Choloyl-CoA -> Cholate (RE1834C, RE1834X, RE1834M, r0573)		part of hum. Cholate production (R07296)
			↓ Cholesterol -> 27-Hydroxycholesterol (HMR_1785)			first step of the acidic pathway for BA production (R08505)
			↓ activity of CYP3A4 (3DHCAS & 3DHCDCAS & CDCA6AH [K17689], HMR_1838 [R07206], TCDCA6AH [R07205])			produces several derivatives (dehydrogenated versions) of Cholate, Chenodeoxycholate, Litocholate, Taurchenodeoxycholic acid
			↑ Sulfolithocholylglycine -> Lithocholic acid glycine conjugate (HMR_1847)			sulfotransferase to detoxify mono-hydroxy bile acids (R07287)
			↑ 7a-Hydroxycholesterol -> 7a-Hydroxy-cholestene-3-one (HSD3B7P)			second step in the neutral pathway for BA production (R04263)
			↓ Glycocholate -> Glycocholate-3-sulfate (GCASULT)	↓ Glycocholate uptake (GCHOLAt, r2140, r2154, r2155, r2156)
			↓ Glycocholate uptake (r1163)	↓ Glycine + Cholate -> Glycocholate (BAAT1x. r0629)
				↓ transport to/from Peroxisome of Glycocholate (GCHOLAtx)
	Misc.	↓ Inosine (decreased production)	↑ diffusion to peroxisome (HXANtx)	↓ uptake/export of hypoxanthine (HYXNt)	↑ Hypoxanthin	Inosine is the nucleoside of Hypoxanthine + Ribose, peroxisome is place of catabolism of Hypoxanthine to Xanthine
			↑ Hypoxanthine -> Xanthine (r394, r395, XAO2x)
				↓ Hypxanthine + Phosphoribosyl pyrophosphate -> Inosinic acid (IMP) (HXPRT)
				↓ Inosine -> Hypxanthine + Ribose-1-phosphate (PUNP5)
				↓ Deoxyinosine -> Hypxanthine + Deoxyribose-1-phosphate (PUNP6)
			↑ Adenosine -> Inosine (ADA, ADAe)	↓ Adenosine -> Inosine (ADA, ADAe)		degradation of Adenosine
			↑ Inosine uptake (INSt2, INSt5ke)
				↓ Inosinic acid -> Inosine (NTD11)
		↓ Maltose (increased degradation)		↓ Maltose -> Glucose intracellular (MALTly)
			↑ Maltose -> Glucose extracellular (MALTe)	↑ Maltose -> Glucose extracellular (MALTe)
			↓ Maltose -> Fructose intracellular (HMR_8582)	↓ Maltose -> Fructose intracellular (HMR_8582)
			↑ Maltotriose -> Maltose + Glucose extracellular (MLTG1e)	↑ Maltotriose -> Maltose + Glucose extracellular (MLTG1e)		extracellular enzyme
		↓ Maltotriose/Amylotriose (decreased production)	↓ Maltotriose -> Maltose + Glucose intracellular (HMR8580)	↓ Maltotriose -> Maltose + Glucose intracellular (HMR8580, MLTG1, MLTG1ly)
			↓ Maltotetraose -> Maltotriose + Fructose (HMR_8578, HMR_8579, RE0915E)	↓ Maltotetraose -> Maltotriose + Fructose (HMR_8578, HMR_8579, RE0915E)
			↓ Trehalose -> 2 Glucose (TREHe)			extracellular enzyme
			↓ D-Glucosyl-N-Acylsphingosine -> Glucose + N-Acylsphingosine (GBA2e)			extracellular enzyme
		↓ Sorbitol (decreased production)		↓ Sorbitol -> Fructose (SBTD_D2)
				↓ Glucose -> Sorbitol (SBTR)
		↑ H2S (increased production)		↓ Thiosulfate -> H2S ( r0795), H2S <-> Cysteine (r0193)
Response	Amino acid and related		↑ export of β-aminoisobutyric acid to extracellular space (D_3AIBt)	↑ export of β-aminoisobutyric acid to extracellular space (D_3AIBt)	↑ β-aminoisobutyric acid	degradation product of Thymine
				↓ 3-Ureidoisobutyrate -> β-aminoisobutyric acid (BUP2)		degradation pathway for pyrimidines
			↑ uptake in the tissue by cystine-glutamate antiport (CYSTGLUex)	↑ uptake in the tissue by cystine-glutamate antiport (CYSTGLUex)	↑ Cystine
		↓ Homocysteine (decreased production)	↑ Glutathione + Cystine <-> Cysteine + Oxidized glutathione (CYSGLTH)	↑ Glutathione + Cystine <-> Cysteine + Oxidized glutathione (CYSGLTH)
			↑ Homocysteine + Serine -> Cystathione (CYSTS)	↓ Homocysteine + Serine -> Cystathione (CYSTS)		Pyridoxine dependent, Cystathione can be used to produce glutathione, is degraded to taurin or is used to produce cysteine (all not affected in response)
			↓ 5-Methyltetrahydrofolic acid + Homocysteine -> Methionine + Tetrahydrofolic acid (METS)	↓ 5-Methyltetrahydrofolic acid + Homocysteine -> Methionine + Tetrahydrofolic acid (METS)
			↓ S-Adenosylhomocysteine <-> Adenosine + Homocysteine (AHC)	↓ S-Adenosylhomocysteine <-> Adenosine + Homocysteine (AHC)		S-Adenosylhomocysteine is a precursor of S-Adenosylmethionine
				↓ Betaine + Homocysteine -> Methionine + Dimethylglycine (BHMT)
			↑ Kynurenine uptake via antiport with Leucine (LKYNRtr3)	↑ Kynurenine uptake via antiport with Leucine (LKYNRtr3)	↑ Kynurenine
			↓ Kynurenine uptake via antiport with Leucine (LKYNRtr)
				↑ L-Formylkynurenine -> Kynurenine + Formic acid (FKYNH)
				↑ L-Kynurenine -> 2-Aminobencoid acid + Alanine (KYN)
				↑ L-Kynurenine -> Hydroxykynurenine (KYN3OX)
			↓ Kynurenine + Oxoglutaric acid <-> Kynurenic acid + Glutamate (RE1233C)			Pyridoxine dependent, Kynurenic acid is a NMDA and AMPAR and Kainat-recepter antagonist with strong neuromodulatory effect, is an end-product of Tryptophan metabolism
				↓ Serotonin -> 5-Hydroxyindoleacetaldehyde (5HOXINOXDA)	↑ Serotonin	Serotonine is a product of Tryptophan degradation by another pathways than via Kynurenine
				↓ Serotonin export (r2488, r2489, r2490), but increased uptake (SRTNENT4tc, SRTNt6_2_r, r2310)
	Lipids		↑ degradation of longer chain FA in the peroxisome		↑ C8-fatty acids
			↓ export of C8-Carnitine from peroxisome to the cytosol and from the cytosol to the extracellular space (C8CRNe)	↓ export of C8-Carnitine from peroxisome to the cytosol and from the cytosol to the extracellular space (C8CRNe)
				↓ transport of C8-Carnitine from mitochondrium and peroxisome to cytosol (r2434, r0997)
				↓ C8-Carnitine + CoA -> C8-CoA + Carnitine (r0636)		first step for fatty acid degradation
				↓ C8-CoA + Carnitine -> C8-Carnitine + CoA (C80CPT1)
			↓ Phosphatidylinositol 4,5-Bisphosphate -> Diglyceride +Inositol 1,4,5-trisphosphate (PI45PLC)	↑ Phosphatidylinositol [[4|4,5]-phosphate] -> Diglyceride +Inositol 1,4,5-trisphosphate (PI45PLC, PI4PLC,PIPLC, ), but ↓ for (PI4PLCn)	↑ levels of Diacylglycerines (exceptions: DG(18:1,20:0) and DG(18:1,20:3))
				↓ TAG -> DAG + FA (LPS)	↑ levels of Triacylglycerines (TAG)
				↓ DAG + FA -> TAG (DGAT) - much smaller Eff. size than LPS
			↓ Phosphatidylinositol 4,5-Bisphosphate -> 1-Phosphatidyl-1D-Myo-Inositol 4-Phosphate (PI45P5P)			also part of the degradation of Posphatidylinositol
			↓ Diglyceride -> Monoglyceride + Fatty acid (LPS2e)	↓ Diglyceride -> Monoglyceride + Fatty acid (LPS, LPS2e, LPS7e, MAGLINL_HSe, MAGOLE_HSe, LPS5e, LPS6e), but LPS2 upregulated		extracellular lipase
				↑ Diglyceride + ATP -> Diglyceride-Phosphate + ADP (DAGK_hs, DAGKn_hs)
				↓ Diglyceride-Phosphate -> Diglyceride + Phosphate (PPAP)
				↑ Diglyceride + FA-CoA -> Triglyceride + CoA (DGAT)
				↓ Diglyceride from Golgi to Cytoplasm (DAG_HStg)
				↑ Diglyceride from ER to Cytoplasm (DAG_HSter)
				↑ production of Heparan-Sulfate, Diglyceride is a byproduct (H7ET2er, H6_ET2er, H6_ETer, H7_ETer, H6ET3er, H3ETer, M4CET3er, H4ET3er, H4ETer, H2ETer)
				↓ Galabiosylceramide + PAPS -> Digalactosylceramidesulfate + PAP	↑ Galabiosylceramides	PAPS = Phosphoadenosine phosphosulfate, PAP = Adenosine 3',5'-diphosphate, again associated to sulfur homeostasis
				↑ Galbiosylceramide transport between lysosome and cytosol (DIGALSIDEtl)		Lysosome is the place of degradation
				↑ Galabiosylceramide -> Galactosylceramide + Galactose (GLAl)		degradation of Galabiosylceramides
				↑ Galactosylceramides -> Di-galactosylceramides (RE2666C,RE2666G)
				↓ Galactosyl Glucosyl Ceramide + UDP-Gal -> Trihexosylceramide + UDP (A4GALTc, HMR_0803)	↑ Trihexosylceramide	Overall increased potential to form and degrate trihexosylceramides, and use it as substrate for Tetrahexosylceramides
				↑ Galactosyl Glucosyl Ceramide + UDP-Gal -> Trihexosylceramide + UDP (A4GALTg)
				↑ Tetrahexosylceramide -> Trihexosylceramide + Sugar (HMR_0808, GLA2l)
				↑ Trihexosylceramide + Sugar -> Tetrahexosylceramide (B3GALT3g)
			↑ N-Acylsphingosine + Uridine diphosphategalactose -> Galactosylceramide + Uridine 5'-diphosphate (RE2677R)	↑ N-Acylsphingosine + Uridine diphosphategalactose -> Galactosylceramide + Uridine 5'-diphosphate (RE2677R)	↑ D-Galactosyl-N-Acylsphingosine	gut reaction is part of the production of Galactosyl-Ceramides
			↑ transport of D-Galactosyl-N-Acylsphingosine from cytosol to ER (GALSIDEter)	↑ transport of D-Galactosyl-N-Acylsphingosine from cytosol to ER (GALSIDEter)
			↑ Sphingomyelin -> Phosphorylcholine + N-Acylsphingosine (SMPD3I)
			↑ D-Glucosyl-N-Acylsphingosine -> N-Acylsphingosine + Glucose (GBAl)	↓ D-Galactosyl-N-Acylsphingosine -> N-Acylsphingosine + Glucose (HMR_0793)
				↓ N-Acylsphingosine + Phosphatidylcholine -> Diglyceride + Sphingomyelin (SMS1, SMS10,SMS11,SMS12,SMS13,SMS14,SMS15,SMS16,SMS2,SMS3,SMS4,SMS5,SMS6,SMS7,SMS8,SMS9,SMS1S2,SMSn), exception SMS
			↑ Phosphatidylethanolamines + S-Adenosylmethionine -> Phosphatidylcholine + S-Adenosylhomocysteine (PETOHMm_hs)		↑ Phosphatidylcholines
			↑ Transport of Phosphatidylcholines from mitochondrium to cytosol (PCFLOPm)
			↓ Phosphatidylcholine -> Choline + Phosphatidate (PCHOLP_hs, PCHOLPg_hs, PCHOLPm_hs, PCHOLPr_hs)	↓ Phosphatidylcholine -> Choline + Phosphatidate (PCHOLPg_hs, PCHOLPm_hs, PCHOLPr_hs)
				↑ CTP-Choline + DAG -> Phosphatidylcholine + CMP (HMR_0625)
				↑ Phosphatidylcholine -> Choline + DAG (HMR_0629)
			↓ LysoPC from cytoplasm to ER
				↑ Phosphatidylcholine -> Lysophospatidylcholine + FA (PCHOL2LINL_HSPLA2, PCHOL2OLE_HSPLA2, PCHOL2PALM_HSPLA2,PCHOL2STE_HSPLA2, PCHOLHEP_HSPLA2 - and various other)
				↑ export of Phosphatidylcholines (PCHOLHSTDe, PCt)
				↑ Phosphatidyl transcprot from golgi, nucleus to cytosol (PCHOL_HStg,PCHOL_HStn)
				↑ Ceramide + ATP -> Ceramide-Phosphate + ADP (CERK)	↑ Ceramide 1-Phosphate
				↑ Ceramide-Phosphate + ADP -> Ceramide + ATP (HMR_0767)
				↑ Cholesterol +Phosphatidylcholine -> CE + 1-Acyl-Sn-Glycero-3-Phosphocholine (HMR_0634, LCA[xx]e)
			↓ of active Sphingomyeline transport from cytoplasm to extracellular space (SPHMYLN181161_hs_ATPt, SPHMYLN181181_hs_ATPt, SPHMYLN1824_hs_ATPt)	↓ of active Sphingomyeline transport from cytoplasm to extracellular space (SPHMYLN181161_hs_ATPt, SPHMYLN181181_hs_ATPt, SPHMYLN1824_hs_ATPt)
			↑ of passive Sphingomyeline transport from cytoplasm to extracellular space (SPHMYLN181161_hs_SEct, SPHMYLN181181_hs_SECt, SPHMYLN1824_hs_SECt)	↑ of passive Sphingomyeline transport from cytoplasm to extracellular space (SPHMYLN181161_hs_SEct, SPHMYLN181181_hs_SECt, SPHMYLN1824_hs_SECt)
				↑ CE -> FA + Cholesterol (r1179, HMR_3714)	↑ CE	CE = cholesterol ester
				↑ FA-CoA + Cholesterol -> CE (r1168, HMR_3655)
	Bile acids	↓ Cholate (decreased production)	↓ transport of Cholate from peroxisome to cytosol (HMR_1665)	↓ transport of Cholate from peroxisome and mitochondrium to cytosol (HMR_1665, HMR_1666)	↑ Cholate	peroxisome is place of degradation of Cholate
			↓ Cholyl-CoA <-> Cholate + CoA (RE1834X, r0573, RE1834M)	↓ Cholyl-CoA <-> Cholate + CoA (RE1834X)		Cholyl-Coa is usally used to bind Glycine/Taurine to Cholate
			↓ Cholate -> Deoxycholate (RE2112R)	↓ Cholate -> Deoxycholate (RE2112R)		Actually a multistep reactions and part of the CYP7A4 reactions
				↓ Glucoronidation of Cholate (CA24GSc)		used for detoxification of BA (https://doi.org/10.1016/j.tiv.2022.105533)
		↓ Chenodeoxycholate (decreased production)		↑ export of Chenodeoxycholate (r0993)
				↓ Glucoronidation of Chenodeocycholate (CDCA24GSc, CDCA3GSc, CDCA24GSr, CDCA3GSr)		used for detoxification of Chenodeoxycholate (https://doi.org/10.1016/j.tiv.2022.105533)
				↓ Chenodeoxycholic acid -> Hyocholic acid (CDCA6AH)		Hydroxylation of Chenodeoxycholate (CYP3A4 mediated), important for detoxification (https://doi.org/10.1016/j.tiv.2022.105533)
				↑ Chenodeoxycholic acid + ATP + CoA -> Chenodeoxycholate-CoA (r0650)		Step is needed for conjugation to Taurin/Glycin
				↓ Chenodeoxycholate-CoA -> Chenodeoxycholic acid + CoA -> (RE1835C)
Remission	Amino acids	↓ Proline (increased consumption)	↑ uptake of Proline (PROt4_2_r, HMR_9617)
			↑ Putrescine -> 4-Aminobutyraldehyde + NH4 (r0281)		↓ Putrescine	degradation of Putrescine in hum. metabolism is part of the Methionine/Cysteine metabolism
	Lipids		↑ Sphingomyelin -> Phosphorylcholine + N-Acylsphingosine (SMPD3I)			More central in the network than expected
			↑ Sphingosylphosphorylcholine -> Sphingosine + Choline-phpsphate (SPHMDAc)			More central in the network than expected, again Choline salvage seems an indicator for respone/remission
			↑ Linoyl-carnitine uptake (LNLCCPT1)		↓ Linoyl-carnitine
			↑ Phosphatidylethanolamines + S-Adenosylmethionine -> Phosphatidylcholine + S-Adenosylhomocysteine (PETOHMm_hs, PETOHMr_hs)		↑ phosphatydilcholines of different length (exception: PC aa C38:1)
			↑ cholesterol production from Squalen (r0781, C14STRr)			Unexpected to appear by chance
	Carbohydrates	↑ Maltose (increased production)	↑ antiport of Maltose against Oxoglutaric acid (AKGMALtm)
			↑ D-galactopyranose 1-phosphate + Uridine diphosphate glucose <-> Glucose 1-phosphate + Uridine diphosphategalactose (UGLT)			UDP-Galactose is more central than expected, important for polysaccharide production
			↑ D-galactopyranose 1-phosphate + Uridine triphosphate <-> Uridine diphosphategalactose			UDP-Galactose is more central than expected, important for polysaccharide production

### Sheet: Response
Condition tested	Compound group	Prediction in the microbiome	Prediction in intestinal host metabolism	Prediction in blood host metabolism	Association in blood metabolomics	Comment
Response	Amino acid and related		↑ export of β-aminoisobutyric acid to extracellular space (D_3AIBt)	↑ export of β-aminoisobutyric acid to extracellular space (D_3AIBt)	↑ β-aminoisobutyric acid	degradation product of Thymine
				↓ 3-Ureidoisobutyrate -> β-aminoisobutyric acid (BUP2)		degradation pathway for pyrimidines
			↑ uptake in the tissue by cystine-glutamate antiport (CYSTGLUex)	↑ uptake in the tissue by cystine-glutamate antiport (CYSTGLUex)	↑ Cystine
			↑ Glutathione + Cystine <-> Cysteine + Oxidized glutathione (CYSGLTH)	↑ Glutathione + Cystine <-> Cysteine + Oxidized glutathione (CYSGLTH)
			↑ gamma-Glutamylcysteine -> Pyroglutamic acid + Cysteine (r0568)	↑ gamma-Glutamylcysteine -> Pyroglutamic acid + Cysteine (r0568)		cysteine in glutathion degradation
		↓ Homocysteine (decreased production)	↑ Homocysteine + Serine -> Cystathione (CYSTS)	↓ Homocysteine + Serine -> Cystathione (CYSTS)		Pyridoxine dependent, Cystathione can be used to produce glutathione, is degraded to taurin or is used to produce cysteine (all not affected in response)
			↓ 5-Methyltetrahydrofolic acid + Homocysteine -> Methionine + Tetrahydrofolic acid (METS)	↓ 5-Methyltetrahydrofolic acid + Homocysteine -> Methionine + Tetrahydrofolic acid (METS)
			↓ S-Adenosylhomocysteine <-> Adenosine + Homocysteine (AHC)	↓ S-Adenosylhomocysteine <-> Adenosine + Homocysteine (AHC)		S-Adenosylhomocysteine is a precursor of S-Adenosylmethionine
				↓ Betaine + Homocysteine -> Methionine + Dimethylglycine (BHMT)
			↑ Kynurenine uptake via antiport with Leucine (LKYNRtr3)	↑ Kynurenine uptake via antiport with Leucine (LKYNRtr3)	↑ Kynurenine
				↑ L-Formylkynurenine -> Kynurenine + Formic acid (FKYNH)
				↑ L-Kynurenine -> 2-Aminobencoid acid + Alanine (KYN)
				↑ L-Kynurenine -> Hydroxykynurenine (KYN3OX)
			↓ Kynurenine + Oxoglutaric acid <-> Kynurenic acid + Glutamate (RE1233C)			Pyridoxine dependent, Kynurenic acid is a NMDA and AMPAR and Kainat-recepter antagonist with strong neuromodulatory effect, is an end-product of Tryptophan metabolism
				↓ Serotonin -> 5-Hydroxyindoleacetaldehyde (5HOXINOXDA)	↑ Serotonin	Serotonine is a product of Tryptophan degradation by another pathways than via Kynurenine
				↓ Serotonin export (r2488, r2489, r2490), but increased uptake (SRTNENT4tc, SRTNt6_2_r, r2310)
	Lipids		↑ degradation of longer chain FA in the peroxisome		↑ C8-fatty acids
			↓ export of C8-Carnitine from peroxisome to the cytosol and from the cytosol to the extracellular space (C8CRNe)	↓ export of C8-Carnitine from peroxisome to the cytosol and from the cytosol to the extracellular space (C8CRNe)
				↓ transport of C8-Carnitine from mitochondrium and peroxisome to cytosol (r2434, r0997)
				↓ C8-Carnitine + CoA -> C8-CoA + Carnitine (r0636)		first step for fatty acid degradation
				↓ C8-CoA + Carnitine -> C8-Carnitine + CoA (C80CPT1)
			↓ Phosphatidylinositol 4,5-Bisphosphate -> Diglyceride +Inositol 1,4,5-trisphosphate (PI45PLC)	↑ Phosphatidylinositol [[4|4,5]-phosphate] -> Diglyceride +Inositol 1,4,5-trisphosphate (PI45PLC, PI4PLC,PIPLC, ), but ↓ for (PI4PLCn)	↑ levels of Diacylglycerines (exceptions: DG(18:1,20:0) and DG(18:1,20:3))
				↓ TAG -> DAG + FA (LPS)	↑ levels of Triacylglycerines (TAG)
				↓ DAG + FA -> TAG (DGAT) - much smaller Eff. size than LPS
			↓ Phosphatidylinositol 4,5-Bisphosphate -> 1-Phosphatidyl-1D-Myo-Inositol 4-Phosphate (PI45P5P)			also part of the degradation of Posphatidylinositol
			↓ Diglyceride -> Monoglyceride + Fatty acid (LPS2e)	↓ Diglyceride -> Monoglyceride + Fatty acid (LPS, LPS2e, LPS7e, MAGLINL_HSe, MAGOLE_HSe, LPS5e, LPS6e), but LPS2 upregulated		extracellular lipase
				↑ Diglyceride + ATP -> Diglyceride-Phosphate + ADP (DAGK_hs, DAGKn_hs)
				↓ Diglyceride-Phosphate -> Diglyceride + Phosphate (PPAP)
				↑ Diglyceride + FA-CoA -> Triglyceride + CoA (DGAT)
				↓ Diglyceride from Golgi to Cytoplasm (DAG_HStg)
				↑ Diglyceride from ER to Cytoplasm (DAG_HSter)
				↑ production of Heparan-Sulfate, Diglyceride is a byproduct (H7ET2er, H6_ET2er, H6_ETer, H7_ETer, H6ET3er, H3ETer, M4CET3er, H4ET3er, H4ETer, H2ETer)
				↓ Galabiosylceramide + PAPS -> Digalactosylceramidesulfate + PAP	↑ Galabiosylceramides	PAPS = Phosphoadenosine phosphosulfate, PAP = Adenosine 3',5'-diphosphate, again associated to sulfur homeostasis
				↑ Galbiosylceramide transport between lysosome and cytosol (DIGALSIDEtl)		Lysosome is the place of degradation
				↑ Galabiosylceramide -> Galactosylceramide + Galactose (GLAl)		degradation of Galabiosylceramides
				↑ Galactosylceramides -> Di-galactosylceramides (RE2666C,RE2666G)
				↓ Galactosyl Glucosyl Ceramide + UDP-Gal -> Trihexosylceramide + UDP (A4GALTc, HMR_0803)	↑ Trihexosylceramide	Overall increased potential to form and degrate trihexosylceramides, and use it as substrate for Tetrahexosylceramides
				↑ Galactosyl Glucosyl Ceramide + UDP-Gal -> Trihexosylceramide + UDP (A4GALTg)
				↑ Tetrahexosylceramide -> Trihexosylceramide + Sugar (HMR_0808, GLA2l)
				↑ Trihexosylceramide + Sugar -> Tetrahexosylceramide (B3GALT3g)
			↑ N-Acylsphingosine + Uridine diphosphategalactose -> Galactosylceramide + Uridine 5'-diphosphate (RE2677R)	↑ N-Acylsphingosine + Uridine diphosphategalactose -> Galactosylceramide + Uridine 5'-diphosphate (RE2677R)	↑ D-Galactosyl-N-Acylsphingosine	gut reaction is part of the production of Galactosyl-Ceramides
			↑ transport of D-Galactosyl-N-Acylsphingosine from cytosol to ER (GALSIDEter)	↑ transport of D-Galactosyl-N-Acylsphingosine from cytosol to ER (GALSIDEter)
			↑ Sphingomyelin -> Phosphorylcholine + N-Acylsphingosine (SMPD3I)
			↑ D-Glucosyl-N-Acylsphingosine -> N-Acylsphingosine + Glucose (GBAl)	↓ D-Galactosyl-N-Acylsphingosine -> N-Acylsphingosine + Glucose (HMR_0793)
				↓ N-Acylsphingosine + Phosphatidylcholine -> Diglyceride + Sphingomyelin (SMS1, SMS10,SMS11,SMS12,SMS13,SMS14,SMS15,SMS16,SMS2,SMS3,SMS4,SMS5,SMS6,SMS7,SMS8,SMS9,SMS1S2,SMSn), exception SMS
			↑ Phosphatidylethanolamines + S-Adenosylmethionine -> Phosphatidylcholine + S-Adenosylhomocysteine (PETOHMm_hs)		↑ Phosphatidylcholines
			↑ Transport of Phosphatidylcholines from mitochondrium to cytosol (PCFLOPm)
			↓ Phosphatidylcholine -> Choline + Phosphatidate (PCHOLP_hs, PCHOLPg_hs, PCHOLPm_hs, PCHOLPr_hs)	↓ Phosphatidylcholine -> Choline + Phosphatidate (PCHOLPg_hs, PCHOLPm_hs, PCHOLPr_hs)
				↑ CTP-Choline + DAG -> Phosphatidylcholine + CMP (HMR_0625)
				↑ Phosphatidylcholine -> Choline + DAG (HMR_0629)
			↓ LysoPC from cytoplasm to ER
				↑ Phosphatidylcholine -> Lysophospatidylcholine + FA (PCHOL2LINL_HSPLA2, PCHOL2OLE_HSPLA2, PCHOL2PALM_HSPLA2,PCHOL2STE_HSPLA2, PCHOLHEP_HSPLA2 - and various other)
				↑ export of Phosphatidylcholines (PCHOLHSTDe, PCt)
				↑ Phosphatidylcholine transport from golgi, nucleus to cytosol (PCHOL_HStg,PCHOL_HStn)
				↑ Ceramide + ATP -> Ceramide-Phosphate + ADP (CERK)	↑ Ceramide 1-Phosphate
				↑ Ceramide-Phosphate + ADP -> Ceramide + ATP (HMR_0767)
				↑ Cholesterol +Phosphatidylcholine -> CE + 1-Acyl-Sn-Glycero-3-Phosphocholine (HMR_0634, LCA[xx]e)
			↓ of active Sphingomyeline transport from cytoplasm to extracellular space (SPHMYLN181161_hs_ATPt, SPHMYLN181181_hs_ATPt, SPHMYLN1824_hs_ATPt)	↓ of active Sphingomyeline transport from cytoplasm to extracellular space (SPHMYLN181161_hs_ATPt, SPHMYLN181181_hs_ATPt, SPHMYLN1824_hs_ATPt)
			↑ of passive Sphingomyeline transport from cytoplasm to extracellular space (SPHMYLN181161_hs_SEct, SPHMYLN181181_hs_SECt, SPHMYLN1824_hs_SECt)	↑ of passive Sphingomyeline transport from cytoplasm to extracellular space (SPHMYLN181161_hs_SEct, SPHMYLN181181_hs_SECt, SPHMYLN1824_hs_SECt)
			↑ Acetylcholine -> Acetyl + Choline (ACHEe)	↑ Acetylcholine -> Acetyl + Choline (ACHEe)	↑ Choline
			↓ Acetyl + Choline -> Acetylcholine (CHAT, CHATn)
				↓ Choline -> Betaine Aldehyde (HMR_4696, CHOLD2m)		degradation of Choline
			↓ nuclear, extracellular, golgi and ER transport of Choline ( CHOLtn, CHOLtu, CHOLtg, CHOLtr)	↓ mitochondrial, golgi and ER transport of Choline (CHLtm, CHOLtg, CHOLtr)
			↓ Choline + ATP -> Choline-phosphate + ADP (CHOLK)	↑ Choline + ATP -> Choline-phosphate + ADP (CHOLK)
			↓ Choline-phosphate + ADP -> Choline + ATP (CHOLP)	↑ Choline-phosphate + ADP -> Choline + ATP (CHOLP)
				↑ CE -> FA + Cholesterol (r1179, HMR_3714)	↑ CE	CE = cholesterol ester
				↑ FA-CoA + Cholesterol -> CE (r1168, HMR_3655)
	Bile acids	↓ Cholate (decreased production)	↓ transport of Cholate from peroxisome to cytosol (HMR_1665)	↓ transport of Cholate from peroxisome and mitochondrium to cytosol (HMR_1665, HMR_1666)	↑ Cholate	peroxisome is place of degradation of Cholate
			↓ Cholyl-CoA <-> Cholate + CoA (RE1834X, r0573, RE1834M)	↓ Cholyl-CoA <-> Cholate + CoA (RE1834X)		Cholyl-Coa is usally used to bind Glycine/Taurine to Cholate
			↓ Cholate -> Deoxycholate (RE2112R)	↓ Cholate -> Deoxycholate (RE2112R)		Actually a multistep reactions and part of the CYP7A4 reactions
				↓ Glucoronidation of Cholate (CA24GSc)		used for detoxification of BA (https://doi.org/10.1016/j.tiv.2022.105533)
		↓ Chenodeoxycholate (decreased production)		↑ export of Chenodeoxycholate (r0993)
				↓ Glucoronidation of Chenodeoxycholate (CDCA24GSc, CDCA3GSc, CDCA24GSr, CDCA3GSr)		used for detoxification of Chenodeoxycholate (https://doi.org/10.1016/j.tiv.2022.105533)
				↓ Chenodeoxycholic acid -> Hyocholic acid (CDCA6AH)		Hydroxylation of Chenodeoxycholate (CYP3A4 mediated), important for detoxification (https://doi.org/10.1016/j.tiv.2022.105533)
				↑ Chenodeoxycholic acid + ATP + CoA -> Chenodeoxycholate-CoA (r0650)		Step is needed for conjugation to Taurin/Glycin
				↓ Chenodeoxycholate-CoA -> Chenodeoxycholic acid + CoA -> (RE1835C)

### Sheet: Remission
Condition tested	Compound group	Prediction in the microbiome	Prediction in intestinal host metabolism	Prediction in blood host metabolism	Association in blood metabolomics	Comment
Remission	Amino acids	↓ Proline (increased consumption)	↑ uptake of Proline (PROt4_2_r, HMR_9617)
			↑ Putrescine -> 4-Aminobutyraldehyde + NH4 (r0281)		↓ Putrescine	degradation of Putrescine in hum. metabolism is part of the Methionine/Cysteine metabolism
	Lipids		↑ Sphingomyelin -> Phosphorylcholine + N-Acylsphingosine (SMPD3I)			More central in the network than expected
			↑ Sphingosylphosphorylcholine -> Sphingosine + Choline-phpsphate (SPHMDAc)			More central in the network than expected, again Choline salvage seems an indicator for respone/remission
			↑ Linoyl-carnitine uptake (LNLCCPT1)		↓ Linoyl-carnitine
			↑ Phosphatidylethanolamines + S-Adenosylmethionine -> Phosphatidylcholine + S-Adenosylhomocysteine (PETOHMm_hs, PETOHMr_hs)		↑ phosphatydilcholines of different length (exception: PC aa C38:1)
			↑ cholesterol production from Squalen (r0781, C14STRr)			Unexpected to appear by chance
	Carbohydrates	↑ Maltose (increased production)	↑ antiport of Maltose against Oxoglutaric acid (AKGMALtm)
			↑ D-galactopyranose 1-phosphate + Uridine diphosphate glucose <-> Glucose 1-phosphate + Uridine diphosphategalactose (UGLT)			UDP-Galactose is more central than expected, important for polysaccharide production
			↑ D-galactopyranose 1-phosphate + Uridine triphosphate <-> Uridine diphosphategalactose			UDP-Galactose is more central than expected, important for polysaccharide production
