## Supplementary Table 3 for "Metabolic modeling reveals a multi-level deregulation of host-microbiome metabolic networks in IBD"

metabolite	Coef	Estimate	Std. Error	t/z value	Pr(>|t/z|)	padj	model.type	set	Abbreviation	Name	NameRecon3D	Recon3D
AconAcid	value	22.0035497579484	6.95484184955134	3.16377427897485	0.00155737529251694	0.00739204892363676	GLMM	Remission	AconAcid	cis-Aconitic acid	cis-Aconitic acid	HC00342
Anserine	value	-10.1299157721839	2.31133971070934	-4.38270312461993	1.17215792307035e-05	6.93012666797733e-05	GLMM	Remission	Anserine	Anserine	Anserine
BABA	value	15.0955698083661	0.00172607293923507	8745.61524326768	0	0	GLMM	Response	BABA	β-Aminobutyric acid	(S)-b-aminoisobutyric acid	3aib_D
BABA	value	15.0955698083661	0.00172607293923507	8745.61524326768	0	0	GLMM	Response	BABA	β-Aminobutyric acid	(R)-b-aminoisobutyric acid	3aib_D
C10	value	-9.32898344345855	3.35632450979372	-2.77952367723582	0.00544386847344103	0.0223729716530442	GLMM	Remission	C10	Decanoylcarnitine	Decanoylcarnitine	c10crn
C12	value	-10.6559526274874	2.46096159174203	-4.32999550388936	1.49112386280795e-05	8.66394382355653e-05	GLMM	Remission	C12	Dodecanoylcarnitine	Dodecanoylcarnitine	M01729
C12	value	-10.6559526274874	2.46096159174203	-4.32999550388936	1.49112386280795e-05	8.66394382355653e-05	GLMM	Remission	C12	Lauroyl Carnitine	Lauroyl Carnitine	ddeccrn
C12.1	value	1.27858420440553	0.317133600106446	4.03168949608737	9.65315231167183e-05	0.00722093484962653	LMM	HBMayo	C12:1	Dodecenoylcarnitine	Dodecenoylcarnitine	ddece1crn
C14	value	-0.476155092956881	0.00224146119978444	-212.430664872839	0	0	GLMM	Remission	C14	Tetradecanoylcarnitine	Tetradecanoylcarnitine	ttdcrn
C14	value	-0.476155092956881	0.00224146119978444	-212.430664872839	0	0	GLMM	Remission	C14	Tetradecanoylcarnitine	Tetradecanoylcarnitine	M02973
C18.2	value	-4.43433803002073	1.48823069142298	-2.97960393880924	0.00288621293697034	0.0129687167967867	GLMM	Remission	C18:2	Octadecadienylcarnitine	Linoleyl carnitine	lnlccrn
C3.DC..C4.OH.	value	1.07145803189952	0.300987389412813	3.5598103760752	0.000539506768246905	0.0165285255362915	LMM	HBMayo	C3-DC (C4-OH)	Hydroxybutyrylcarnitine	Hydroxybutyrylcarnitine	3bcrn
C5.1	value	10.7535915684402	3.64677717350932	2.94879315537997	0.00319017415087646	0.0141459038005969	GLMM	Remission	C5:1	Tiglylcarnitine	Tiglyl Carnitine	c51crn
C8	value	0.353534331660625	0.00233670971530971	151.29578541328	0	0	GLMM	Response	C8	Octanoylcarnitine	Octanoylcarnitine	c8crn
C8	value	1.05848141133196	0.340032777360248	3.11288052742795	0.00230542491434641	0.0457016585961611	LMM	HBMayo	C8	Octanoylcarnitine	Octanoylcarnitine	c8crn
CE.15.1.	value	9.33439047359929	2.18171384167373	4.27846690766662	1.88184960299159e-05	0.000105697219368028	GLMM	Remission	CE(15:1)	Cholesterol-Ester (15:1)	Cholesterol-Ester-5-Tetra	M01470
CE.17.0.	value	15.9290372486165	0.00297139688850211	5360.79084899572	0	0	GLMM	Remission	CE(17:0)	Cholesterol-Ester (17:0)	Cholesterol-Ester-9-Heptade	M01485
CE.17.1.	value	18.0806241096945	4.19263387726752	4.31247388610003	1.6143795490843e-05	9.22111708544761e-05	GLMM	Remission	CE(17:1)	Cholesterol-Ester (17:1)	Cholesterol-Ester-9-Heptade	M01485
CE.18.2.	value	20.5598819955036	0.00429237620497726	4789.86021114907	0	0	GLMM	Remission	CE(18:2)	Cholesterol-Ester (18:2)	CE(18:2(9Z,12Z))	HC02024
CE.18.2.	value	20.5598819955036	0.00429237620497726	4789.86021114907	0	0	GLMM	Remission	CE(18:2)	Cholesterol-Ester (18:2)	1-Linoleoyl-Cholesterol	xolest182_hs
CE.18.2.	value	20.5598819955036	0.00429237620497726	4789.86021114907	0	0	GLMM	Remission	CE(18:2)	Cholesterol-Ester (18:2)	Cholesterol-Ester-6,9-Octa	M01474
CE.18.2.	value	28.4025566077671	0.00135726300307091	20926.3470259664	0	0	GLMM	Response	CE(18:2)	Cholesterol-Ester (18:2)	CE(18:2(9Z,12Z))	HC02024
CE.18.2.	value	28.4025566077671	0.00135726300307091	20926.3470259664	0	0	GLMM	Response	CE(18:2)	Cholesterol-Ester (18:2)	1-Linoleoyl-Cholesterol	xolest182_hs
CE.18.2.	value	28.4025566077671	0.00135726300307091	20926.3470259664	0	0	GLMM	Response	CE(18:2)	Cholesterol-Ester (18:2)	Cholesterol-Ester-6,9-Octa	M01474
CE.18.3.	value	30.6789964057438	0.000832689082530972	36843.2792615636	0	0	GLMM	Remission	CE(18:3)	Cholesteryl ester (18:3)	CE(18:3(6Z,9Z,12Z))	xolest183_hs
CE.18.3.	value	0.482696385081864	0.00234250532287339	206.059888260905	0	0	GLMM	Response	CE(18:3)	Cholesteryl ester (18:3)	CE(18:3(6Z,9Z,12Z))	xolest183_hs
CE.22.2.	value	22.0205330428904	6.75478345402065	3.25999096681377	0.00111415762211719	0.0054676185797374	GLMM	Remission	CE(22:2)	Cholesterol-Ester (22:2)	Cholesterol-Ester-11-Docose	M01457
CE.22.2.	value	18.4529934496797	0.00318298797286196	5797.38082801733	0	0	GLMM	Response	CE(22:2)	Cholesterol-Ester (22:2)	Cholesterol-Ester-11-Docose	M01457
CE.22.5.	value	11.7915000015732	4.19415139867451	2.81141496353702	0.00493241269081481	0.0205212725531431	GLMM	Remission	CE(22:5)	Cholesteryl ester (22:5)	Cholesteryl Docosahexanoate	xolest226_hs
Cer.d16.1.22.0.	value	16.2835614821603	0.00515977210523397	3155.86835039527	0	0	GLMM	Remission	Cer(d16:1/22:0)	Ceramide (d16:1/22:0)	Ceramide 1-Phosphate	crmp_hs
Cer.d16.1.23.0.	value	14.1342100203845	5.68956940985574	2.48423193430079	0.0129831216682749	0.0460559158127227	GLMM	Remission	Cer(d16:1/23:0)	Ceramide (d16:1/23:0)	Ceramide 1-Phosphate	crmp_hs
Cer.d16.1.24.0.	value	16.8185302242498	6.05753317685774	2.77646522655518	0.00549535130741778	0.0430682183860417	GLMM	Response	Cer(d16:1/24:0)	Ceramide (d16:1/24:0)	Ceramide 1-Phosphate	crmp_hs
Cer.d18.0.24.0.	value	23.3973487689778	6.23081881849702	3.75510016428654	0.000173272169253994	0.00265421459266345	GLMM	Response	Cer(d18:0/24:0)	Ceramide (d18:0/24:0)	Ceramide 1-Phosphate	crmp_hs
Cer.d18.1.14.0.	value	-0.160894197478126	0.00226733403478453	-70.9618410916748	0	0	GLMM	Remission	Cer(d18:1/14:0)	Ceramide (d18:1/14:0)	Ceramide 1-Phosphate	crmp_hs
Cer.d18.1.16.0.	value	-1.96225992170917	0.00120310780617054	-1630.99259405106	0	0	GLMM	Remission	Cer(d18:1/16:0)	Ceramide (d18:1/16:0)	Ceramide 1-Phosphate	crmp_hs
Cer.d18.1.18.0.	value	1.52468095534182	0.433606555412997	3.51627745546792	0.000672285471063828	0.0174277079806546	LMM	HBMayo	Cer(d18:1/18:0)	Ceramide (d18:1/18:0)	Ceramide 1-Phosphate	crmp_hs
Cer.d18.1.20.0.	value	-1.99865628531982	0.00157994289257312	-1265.01805521894	0	0	GLMM	Remission	Cer(d18:1/20:0)	Ceramide (d18:1/20:0)	Ceramide 1-Phosphate	crmp_hs
Cer.d18.1.20.0.	value	1.60510522438023	0.43519119657695	3.68827595090476	0.000363615800184351	0.0136153916291251	LMM	HBMayo	Cer(d18:1/20:0)	Ceramide (d18:1/20:0)	Ceramide 1-Phosphate	crmp_hs
Cer.d18.1.20.0.OH..	value	-15.0019471270401	5.20653437190144	-2.88136907498439	0.00395951695259349	0.0168905976332153	GLMM	Remission	Cer(d18:1/20:0(OH))	Ceramide (d18:1/20:0(OH))	Ceramide 1-Phosphate	crmp_hs
Cer.d18.1.23.0.	value	14.7220800175854	4.45623892980257	3.30370077760566	0.000954176161743874	0.0110881850519892	GLMM	Response	Cer(d18:1/23:0)	Ceramide (d18:1/23:0)	Ceramide 1-Phosphate	crmp_hs
Cer.d18.1.24.0.	value	13.5083210851999	4.17713908789333	3.2338691149527	0.00122125409714369	0.0137187543579142	GLMM	Response	Cer(d18:1/24:0)	Ceramide (d18:1/24:0)	Ceramide 1-Phosphate	crmp_hs
Cer.d18.1.26.1.	value	14.1222073879053	5.56977601560055	2.53550723554233	0.0112284608831293	0.0415823221715886	GLMM	Remission	Cer(d18:1/26:1)	Ceramide (d18:1/26:1)	Ceramide 1-Phosphate	crmp_hs
Cer.d18.2.14.0.	value	8.53128312116165	1.77878454183641	4.79613068390734	1.61759770729216e-06	9.91146231559012e-06	GLMM	Remission	Cer(d18:2/14:0)	Ceramide (d18:2/14:0)	Ceramide 1-Phosphate	crmp_hs
Cer.d18.2.16.0.	value	10.2371888739733	3.91530070619085	2.6146622295923	0.00893157333410143	0.0345970139493354	GLMM	Remission	Cer(d18:2/16:0)	Ceramide (d18:2/16:0)	Ceramide 1-Phosphate	crmp_hs
Cer.d18.2.20.0.	value	-1.18755853077534	0.00163312579584398	-727.169048335082	0	0	GLMM	Remission	Cer(d18:2/20:0)	Ceramide (d18:2/20:0)	Ceramide 1-Phosphate	crmp_hs
Choline	value	22.2283681632588	7.18605564750661	3.09326412897617	0.00197967853514357	0.0208484895732307	GLMM	Response	Choline	Choline	Choline	chol
Cit	value	-1.50563511232104	0.399057223811731	-3.77298047117016	0.000249491147988062	0.0120112166959967	LMM	HBMayo	Cit	Citrulline	Citrulline	citr_L
Cit	value	-1.50563511232104	0.399057223811731	-3.77298047117016	0.000249491147988062	0.0120112166959967	LMM	HBMayo	Cit	Citrulline	Citrulline	M00199
Cystine	value	10.6688831318257	3.22393032218482	3.30927844761716	0.000935367619311963	0.00470475951803181	GLMM	Remission	Cystine	L-Cystine	L-Cystine	Lcystin
Cystine	value	14.0750018891927	4.70907133352549	2.9889124399089	0.00279972351841155	0.0277502007560203	GLMM	Response	Cystine	L-Cystine	L-Cystine	Lcystin
DG.14.1_18.1.	value	0.447129846354181	0.00174713014560159	255.922460888122	0	0	GLMM	Remission	DG(14:1_18:1)	Diglyceride(14:1_18:1)	Diglyceride	dag_hs
DG.14.1_20.2.	value	-2924.05421605341	55.1425703109704	-53.0271657553054	0	0	GLMM	Remission	DG(14:1_20:2)	Diglyceride(14:1_20:2)	Diglyceride	dag_hs
DG.14.1_20.2.	value	726.788626604601	92.2821099000836	7.87572615528097	3.38769497512397e-15	6.00870108745673e-14	GLMM	Response	DG(14:1_20:2)	Diglyceride(14:1_20:2)	Diglyceride	dag_hs
DG.17.0_18.1.	value	1.10105975619983	0.0153960744177662	71.5156166645486	0	0	GLMM	Remission	DG(17:0_18:1)	Diglyceride(17:0_18:1)	Diglyceride	dag_hs
DG.18.1_18.3.	value	0.388249498502144	0.00229535020702764	169.146083814768	0	0	GLMM	Response	DG(18:1_18:3)	Diglyceride(18:1_18:3)	Diglyceride	dag_hs
DG.18.1_20.0.	value	-0.138361746770382	0.00239377889257447	-57.800554261541	0	0	GLMM	Response	DG(18:1_20:0)	Diglyceride(18:1_20:0)	Diglyceride	dag_hs
DG.18.1_20.4.	value	0.352301314046059	0.00214966392461054	163.886694107259	0	0	GLMM	Remission	DG(18:1_20:4)	Diglyceride(18:1_20:4)	Diglyceride	dag_hs
DG.18.2_18.3.	value	9.80939693252944	0.00162746718422812	6027.40075351003	0	0	GLMM	Remission	DG(18:2_18:3)	Diglyceride (18:2_18:3)	Diglyceride	dag_hs
DG.18.2_18.3.	value	8.54857513724253	2.88527126872315	2.96283237902467	0.00304822512687613	0.0293353356017538	GLMM	Response	DG(18:2_18:3)	Diglyceride (18:2_18:3)	Diglyceride	dag_hs
DG.18.3_20.2.	value	5.62885391053089	1.92909355293008	2.91787503098607	0.00352425562304047	0.0154243395449953	GLMM	Remission	DG(18:3_20:2)	Diglyceride(18:3_20:2)	Diglyceride	dag_hs
DiCA.12.0.	value	231.829648443902	64.7918638793636	3.5780672844286	0.000346144354235698	0.00466602589509721	GLMM	Response	DiCA(12:0)	Dodecanedioic Acid	Dodecanedioic Acid	dodecanac
DiCA.14.0.	value	13.3952822680777	4.1106992547078	3.25863835763143	0.00111948273591062	0.0054676185797374	GLMM	Remission	DiCA(14:0)	Tetradecanedioic acid	Tetradecanedioic acid
EPA	value	4.99601893411084	0.00267405136515636	1868.33319629173	0	0	GLMM	Remission	EPA	Eicosapentaenoic acid (FA(20:5ω3))	Eicosapentaenoic acid	tmndnc
GCA	value	-10.0109103295701	3.97595649119887	-2.51786214253856	0.0118069523181251	0.042784332593636	GLMM	Remission	GCA	Glycocholic acid	Glycocholic acid	gchola
GDCA	value	9.46800541881566	3.81863187479925	2.47942345039829	0.0131594973697122	0.046195318891594	GLMM	Remission	GDCA	Glycodeoxycholic acid	Deoxycholic acid glycine conjugate	M01989
GLCAS	value	10.490809293626	4.11570979239269	2.54896720682708	0.0108042459218864	0.0409104592772552	GLMM	Remission	GLCAS	Glycolithocholic acid sulfate	Sulfolithocholylglycine	HC02197
Hex2Cer.d18.1.14.0.	value	1.35006576803111	0.414822445422481	3.25456296526124	0.00147625828344332	0.0331666027680265	LMM	HBMayo	Hex2Cer(d18:1/14:0)	Galabiosylceramide (d18:1/14:0)	Galabiosylceramide (d18:1/9Z-18:1)	digalside_hs
Hex2Cer.d18.1.16.0.	value	1.96642105990807	0.373603091167391	5.26339611849471	6.43242642672472e-07	0.000216772770580623	LMM	HBMayo	Hex2Cer(d18:1/16:0)	Galabiosylceramide (d18:1/16:0)	Galabiosylceramide (d18:1/9Z-18:1)	digalside_hs
Hex2Cer.d18.1.22.0.	value	16.8277182570732	5.93481154713912	2.83542588057156	0.00457646330281509	0.0385567033262171	GLMM	Response	Hex2Cer(d18:1/22:0)	Galabiosylceramide (d18:1/22:0)	Galabiosylceramide (d18:1/9Z-18:1)	digalside_hs
Hex3Cer.d18.1.26.1.	value	6.83583503008143	2.31385584498226	2.95430462744919	0.00313374504944551	0.0293353356017538	GLMM	Response	Hex3Cer(d18:1/26:1)	Trihexosylceramide (d18:1/26:1)	Trihexosylceramide (d18:1/12:0)	thcrm_hs
HexCer.d16.1.24.0.	value	-1.42764492471239	0.416523986938714	-3.42752151011761	0.000855792728338071	0.0206001535321379	LMM	HBMayo	HexCer(d16:1/24:0)	Galactosylceramide (d16:1/24:0)	Galactosylceramide (d18:1/16:0)	galside_hs
HexCer.d16.1.24.0.	value	-1.42764492471239	0.416523986938714	-3.42752151011761	0.000855792728338071	0.0206001535321379	LMM	HBMayo	HexCer(d16:1/24:0)	Galactosylceramide (d16:1/24:0)	Galactosylceramide (d18:1/16:0)	galside_hs
HexCer.d18.1.16.0.	value	1.66301791832083	0.408309995490375	4.07292972664939	0.000107135531893569	0.00722093484962653	LMM	HBMayo	HexCer(d18:1/16:0)	Galactosylceramide (d18:1/16:0)	Galactosylceramide (d18:1/16:0)	galside_hs
HexCer.d18.1.18.1.	value	3.51147737944837	0.0179348669116066	195.790545687067	0	0	GLMM	Remission	HexCer(d18:1/18:1)	Galactosylceramide (d18:1/18:1)	Galactosylceramide (d18:1/16:0)	galside_hs
HexCer.d18.1.23.0.	value	27.4441821167387	9.02293045375051	3.04160408388509	0.0023532119127742	0.0240312852910577	GLMM	Response	HexCer(d18:1/23:0)	Galactosylceramide (d18:2/23:0)	Galactosylceramide (d18:1/16:0)	galside_hs
HexCer.d18.1.26.0.	value	16.7241832898061	0.00138639148378027	12063.1030163315	0	0	GLMM	Remission	HexCer(d18:1/26:0)	Galactosylceramide (d18:1/26:0)	Galactosylceramide (d18:1/16:0)	galside_hs
HexCer.d18.2.16.0.	value	5.83242796198366	0.00326898050945603	1784.17336692968	0	0	GLMM	Response	HexCer(d18:2/16:0)	Galactosylceramide (d18:2/16:0)	Galactosylceramide (d18:1/16:0)	galside_hs
HexCer.d18.2.18.0.	value	0.948138527927325	0.0016461544029241	575.971808138488	0	0	GLMM	Remission	HexCer(d18:2/18:0)	Galactosylceramide (d18:2/18:0)	Galactosylceramide (d18:1/16:0)	galside_hs
HexCer.d18.2.23.0.	value	31.352281230068	8.84866800449878	3.54316392186124	0.000395356872711409	0.00208180103287101	GLMM	Remission	HexCer(d18:2/23:0)	Galactosylceramide (d18:2/23:0)	Galactosylceramide (d18:1/16:0)	galside_hs
HexCer.d18.2.24.0.	value	10.3022209672906	4.08308202714654	2.52314817551933	0.0116309380456067	0.0426046317540157	GLMM	Remission	HexCer(d18:2/24:0)	Galactosylceramide (d18:2/24:0)	Galactosylceramide (d18:1/16:0)	galside_hs
HipAcid	value	65.7634234115791	9.71308461730052	6.77060130768801	1.28248243139272e-11	2.16098289689673e-10	GLMM	Response	HipAcid	Hippuric acid	Hippuric acid	bgly
His	value	2.61788958243017	0.00233423115886547	1121.52113662238	0	0	GLMM	Remission	His	Histidin	Histidin	his_L
His	value	-1.33087744642618	0.378411493290517	-3.5170111638349	0.000615088308954543	0.0172737300098068	LMM	HBMayo	His	Histidin	Histidin	his_L
Hypoxanthine	value	1.62234766335941	0.343964102768612	4.71661911897468	6.42573117152933e-06	0.00108273570240269	LMM	HBMayo	Hypoxanthine	Hypoxanthine	Hypoxanthine	hxan
Kynurenine	value	8.69829320237716	0.00274777798042007	3165.57351589498	0	0	GLMM	Response	Kynurenine	Kynurenine	L-Kynurenine	Lkynr
Met.SO	value	38.442511512944	0.00381415978812703	10078.8938189245	0	0	GLMM	Remission	Met-SO	L-Methionine Sulfoxide	L-Methionine Sulfoxide	metsox_S_L
Met.SO	value	38.442511512944	0.00381415978812703	10078.8938189245	0	0	GLMM	Remission	Met-SO	L-methionine-R-sulfoxide	L-methionine-R-sulfoxide	metsox_R_L
PAG	value	-10.3501145637087	4.16160187043118	-2.48705063241342	0.0128807065376173	0.0460559158127227	GLMM	Remission	PAG	Phenylacetylglycine	Phenylacetylglycine	M02723
PAG	value	-10.3501145637087	4.16160187043118	-2.48705063241342	0.0128807065376173	0.0460559158127227	GLMM	Remission	PAG	Phenylacetylglycine	Phenylacetylglycine	phacgly
PAG	value	-10.3501145637087	4.16160187043118	-2.48705063241342	0.0128807065376173	0.0460559158127227	GLMM	Remission	PAG	Phenylacetylglycine	Phenylacetylglycine	pheacgly
PC.aa.C24.0	value	9.96526931503822	2.43073282360649	4.09969751437046	4.13690480608619e-05	0.000224860793492104	GLMM	Remission	PC aa C24:0	Phosphatidylcholin aa C24:0	Phosphatidylcholin	pchol_hs
PC.aa.C28.1	value	11.383413874836	4.04272813078548	2.81577526525986	0.00486596919304925	0.0390436099537523	GLMM	Response	PC aa C28:1	Phosphatidylcholin aa C28:1	Phosphatidylcholin	pchol_hs
PC.aa.C30.0	value	27.8296440356288	0.00448914689530777	6199.31686011822	0	0	GLMM	Remission	PC aa C30:0	Phosphatidylcholin aa C30:0	Phosphatidylcholin	pchol_hs
PC.aa.C32.0	value	9.28759124811958	0.00398530021983104	2330.46213228908	0	0	GLMM	Response	PC aa C32:0	Phosphatidylcholin aa C32:0	Phosphatidylcholin	pchol_hs
PC.aa.C32.2	value	29.3660703410379	0.00125163478117493	23462.1718593275	0	0	GLMM	Remission	PC aa C32:2	Phosphatidylcholin aa C32:2	Phosphatidylcholin	pchol_hs
PC.aa.C32.3	value	37.2588634545019	7.84536100289062	4.74915857164175	2.04264736108695e-06	1.22923600122554e-05	GLMM	Remission	PC aa C32:3	Phosphatidylcholin aa C32:3	Phosphatidylcholin	pchol_hs
PC.aa.C32.3	value	22.0047773396225	4.63940926685118	4.7430127574318	2.10563003981105e-06	3.37903487341107e-05	GLMM	Response	PC aa C32:3	Phosphatidylcholin aa C32:3	Phosphatidylcholin	pchol_hs
PC.aa.C34.1	value	2.97394117465963	0.00168688349540192	1762.9795909237	0	0	GLMM	Remission	PC aa C34:1	Phosphatidylcholin aa C34:1	Phosphatidylcholin	pchol_hs
PC.aa.C34.2	value	17.7382201370475	5.18008927671691	3.42430780426429	0.000616367655099069	0.00319562922720594	GLMM	Remission	PC aa C34:2	Phosphatidylcholin aa C34:2	Phosphatidylcholin	pchol_hs
PC.aa.C34.3	value	7.29160534165007	0.0019752468022369	3691.49077137732	0	0	GLMM	Remission	PC aa C34:3	Phosphatidylcholin aa C34:3	Phosphatidylcholin	pchol_hs
PC.aa.C34.4	value	25.0725698459616	5.18917111941624	4.83170997235915	1.35365352743764e-06	8.4478007175275e-06	GLMM	Remission	PC aa C34:4	Phosphatidylcholin aa C34:4	Phosphatidylcholin	pchol_hs
PC.aa.C36.0	value	0.364631724099776	0.00164060858248608	222.253941611859	0	0	GLMM	Remission	PC aa C36:0	Phosphatidylcholin aa C36:0	Phosphatidylcholin	pchol_hs
PC.aa.C36.1	value	19.6091404069584	6.75050417622583	2.90484086744492	0.00367439862205947	0.0158752863542826	GLMM	Remission	PC aa C36:1	Phosphatidylcholin aa C36:1	Phosphatidylcholin	pchol_hs
PC.aa.C36.4	value	27.1232850414276	0.0221928429555195	1222.16360904234	0	0	GLMM	Remission	PC aa C36:4	Phosphatidylcholin aa C36:4	Phosphatidylcholin	pchol_hs
PC.aa.C36.6	value	24.5645916077356	0.00169955681926991	14453.5277251207	0	0	GLMM	Response	PC aa C36:6	Phosphatidylcholin aa C36:6	Phosphatidylcholin	pchol_hs
PC.aa.C38.0	value	10.4213640885027	0.00156504151625062	6658.84194143887	0	0	GLMM	Remission	PC aa C38:0	Phosphatidylcholin aa C38:0	Phosphatidylcholin	pchol_hs
PC.aa.C38.1	value	-49.529356806467	0.00186715282294711	-26526.6753731974	0	0	GLMM	Remission	PC aa C38:1	Phosphatidylcholin aa C38:1	Phosphatidylcholin	pchol_hs
PC.aa.C38.3	value	12.0880972237955	4.89981930963069	2.46704959099942	0.0136231489014088	0.0473299090698429	GLMM	Remission	PC aa C38:3	Phosphatidylcholin aa C38:3	Phosphatidylcholin	pchol_hs
PC.aa.C38.5	value	15.8243411244561	0.00155578293596231	10171.3039516455	0	0	GLMM	Remission	PC aa C38:5	Phosphatidylcholin aa C38:5	Phosphatidylcholin	pchol_hs
PC.aa.C40.2	value	12.7323216767902	4.86203869390427	2.61872076270254	0.00882601620106271	0.0345856681367225	GLMM	Remission	PC aa C40:2	Phosphatidylcholin aa C40:2	Phosphatidylcholin	pchol_hs
PC.aa.C40.3	value	8.89286413013643	3.50234771925221	2.53911514303759	0.0111133241042489	0.0415823221715886	GLMM	Remission	PC aa C40:3	Phosphatidylcholin aa C40:3	Phosphatidylcholin	pchol_hs
PC.aa.C42.1	value	-1.29224027765568	0.417431495794847	-3.09569424126724	0.00251770229162369	0.0471369817931768	LMM	HBMayo	PC aa C42:1	Phosphatidylcholin aa C42:1	Phosphatidylcholin	pchol_hs
PC.aa.C42.2	value	32.6246599166398	0.00156777392476171	20809.5436474353	0	0	GLMM	Remission	PC aa C42:2	Phosphatidylcholin aa C42:2	Phosphatidylcholin	pchol_hs
PC.ae.C30.0	value	56.2431570588117	0.00229948245366421	24459.0503263848	0	0	GLMM	Remission	PC ae C30:0	Phosphatidylcholin ae C30:0	Phosphatidylcholin	pchol_hs
PC.ae.C30.0	value	21.7573675284204	0.00140679468094657	15465.9154054953	0	0	GLMM	Response	PC ae C30:0	Phosphatidylcholin ae C30:0	Phosphatidylcholin	pchol_hs
PC.ae.C30.2	value	32.8239198935371	10.6250420036119	3.08929789476398	0.00200630158750576	0.00939060604152004	GLMM	Remission	PC ae C30:2	Phosphatidylcholin ae C30:2	Phosphatidylcholin	pchol_hs
PC.ae.C30.2	value	17.8926347180479	0.00174925142394019	10228.7381180143	0	0	GLMM	Response	PC ae C30:2	Phosphatidylcholin ae C30:2	Phosphatidylcholin	pchol_hs
PC.ae.C34.1	value	9.67688686628751	0.00142760531795279	6778.40488865952	0	0	GLMM	Remission	PC ae C34:1	Phosphatidylcholin ae C34:1	Phosphatidylcholin	pchol_hs
PC.ae.C34.2	value	14.0959546927749	5.28616583540655	2.6665744381988	0.00766286346235329	0.0307426784144412	GLMM	Remission	PC ae C34:2	Phosphatidylcholin ae C34:2	Phosphatidylcholin	pchol_hs
PC.ae.C36.2	value	8.03188326988824	2.96299153690058	2.71073446206665	0.00671343658910739	0.0272581702473396	GLMM	Remission	PC ae C36:2	Phosphatidylcholin ae C36.2	Phosphatidylcholin	pchol_hs
PC.ae.C38.0	value	27.7948552154443	6.87174123823169	4.04480527596187	5.23666314170782e-05	0.000280119917262783	GLMM	Remission	PC ae C38:0	Phosphatidylcholin ae C38:0	Phosphatidylcholin	pchol_hs
PC.ae.C38.2	value	21.2556289037067	5.08285710708153	4.18182696383358	2.89176018761063e-05	0.000159757898889309	GLMM	Remission	PC ae C38:2	Phosphatidylcholin ae C38:2	Phosphatidylcholin	pchol_hs
PC.ae.C38.3	value	18.5300564649782	5.43673914033528	3.40830339412523	0.000653681713441995	0.00333773844590837	GLMM	Remission	PC ae C38:3	Phosphatidylcholin ae C38:3	Phosphatidylcholin	pchol_hs
PC.ae.C40.1	value	16.1720031031137	0.00172678766781806	9365.36865794758	0	0	GLMM	Remission	PC ae C40:1	Phosphatidylcholin ae C40:1	Phosphatidylcholin	pchol_hs
PC.ae.C40.2	value	6.10361992416328	0.00188607378970098	3236.15118215017	0	0	GLMM	Remission	PC ae C40:2	Phosphatidylcholin ae C40:2	Phosphatidylcholin	pchol_hs
PC.ae.C42.1	value	17.5530681727458	5.46836152841771	3.20993191132791	0.00132766417570558	0.0063917546744683	GLMM	Remission	PC ae C42:1	Phosphatidylcholin ae C42:1	Phosphatidylcholin	pchol_hs
PC.ae.C42.1	value	17.5530681727458	5.46836152841771	3.20993191132791	0.00132766417570558	0.0063917546744683	GLMM	Remission	PC ae C42:1	Phosphatidylcholin ae C42.1	Phosphatidylcholin	pchol_hs
PC.ae.C42.1	value	-1.40492194301902	0.389684728640725	-3.605278420634	0.000451896492348859	0.0152289117921565	LMM	HBMayo	PC ae C42:1	Phosphatidylcholin ae C42:1	Phosphatidylcholin	pchol_hs
PC.ae.C42.1	value	-1.40492194301902	0.389684728640725	-3.605278420634	0.000451896492348859	0.0152289117921565	LMM	HBMayo	PC ae C42:1	Phosphatidylcholin ae C42.1	Phosphatidylcholin	pchol_hs
PC.ae.C42.2	value	5.8160208197122	0.00170089969467342	3419.37907210271	0	0	GLMM	Remission	PC ae C42:2	Phosphatidylcholin ae C42:2	Phosphatidylcholin	pchol_hs
PC.ae.C44.3	value	12.8256888379325	0.00234817648655126	5461.97822497125	0	0	GLMM	Remission	PC ae C44:3	Phosphatidylcholin ae C44:3	Phosphatidylcholin	pchol_hs
PC.ae.C44.5	value	-1.43436679479943	0.368242355780094	-3.89517059155465	0.000160609758947712	0.00902091479422985	LMM	HBMayo	PC ae C44:5	Phosphatidylcholin ae C44:5	Phosphatidylcholin	pchol_hs
Putrescine	value	-12.9929437700034	0.00145900873867259	-8905.32278910436	0	0	GLMM	Remission	Putrescine	Putrescine	Putrescine	ptrc
SM.C16.0	value	8.72305884628354	3.04049326323706	2.86896174109478	0.00411821609344133	0.0365220743023612	GLMM	Response	SM C16:0	Sphingomyelin C16:0	Sm (D18:1/16:0), Sphingomyelin	sphmyln18116_hs
SM.C16.1	value	21.6426307772099	6.04457412827979	3.5805054777894	0.00034293015359604	0.00466602589509721	GLMM	Response	SM C16:1	Sphingomyelin C16:1	Sm (D18:1/16:1), Sphingomyelin	sphmyln181161_hs
SM.C18.0	value	1.64417217089171	0.393015675642348	4.18347733383524	5.7702587161167e-05	0.00648192395777109	LMM	HBMayo	SM C18:0	Sphingomyelin C18:0	Sm (D18:1/18:0), Sphingomyelin	sphmyln18118_hs
SM.C18.1	value	17.7674882064914	6.72956972375879	2.64021162359952	0.00828542720872128	0.0328492819922244	GLMM	Remission	SM C18:1	Sphingomyelin C18:1	Sm (D18:1/18:1), Sphingomyelin	sphmyln181181_hs
SM.C18.1	value	20.964363838042	5.60402798614019	3.74094560018094	0.000183329202402247	0.00268617135693728	GLMM	Response	SM C18:1	Sphingomyelin C18:1	Sm (D18:1/18:1), Sphingomyelin	sphmyln181181_hs
SM.C24.0	value	14.363815564014	4.17413303732606	3.44114944003209	0.000579248519934115	0.00750795196991526	GLMM	Response	SM C24:0	Sphingomyelin C24:0	Sm (D18:0/24:0), Sphingomyelin	sphmyln1824_hs
SM.C24.1	value	4.79621045469062	0.00178723423666594	2683.59365341942	0	0	GLMM	Remission	SM C24:1	Sphingomyelin C24:1	Sm (D18:0/24:1), Sphingomyelin	sphmyln180241_hs
SM.C26.1	value	0.0306112928567296	0.00183354196925912	16.6951688971149	1.42116460064245e-62	9.21023981570203e-62	GLMM	Remission	SM C26:1	Sphingomyelin C26:1	Sm (D18:0/25:0), Sphingomyelin	sphmyln1825_hs
Serotonin	value	0.0468428097735377	0.00253015815292676	18.5137872584574	1.59856150618312e-76	3.1689131034336e-75	GLMM	Response	Serotonin	Serotonin	Serotonin	srtn
TG.17.1_36.5.	value	5.81997056549171	2.23053235839653	2.60922938131036	0.00907463906528521	0.0347517427841036	GLMM	Remission	TG(17:1_36:5)	Triglyceride (17:1_36:5)	Triglyceride	tag_hs
TG.17.1_38.6.	value	-6.03452788902183	0.00179270781709394	-3366.15249371984	0	0	GLMM	Remission	TG(17:1_38:6)	Triglyceride (17:1_38:6)	Triglyceride	tag_hs
TG.17.2_34.2.	value	3.68950238879553	0.00185525993555683	1988.67140829416	0	0	GLMM	Remission	TG(17:2_34:2)	Triglyceride (17:2_34:2)	Triglyceride	tag_hs
TG.17.2_36.2.	value	620.900250406228	61.7172988820714	10.0603924937259	8.26681049149798e-24	1.54773063090823e-22	GLMM	Response	TG(17:2_36:2)	Triglyceride (17:2_36:2)	Triglyceride	tag_hs
TG.17.2_38.5.	value	-8.41290800536911	0.00187359518367322	-4490.24852256263	0	0	GLMM	Remission	TG(17:2_38:5)	Triglyceride (17:2_38:5)	Triglyceride	tag_hs
TG.17.2_38.5.	value	-14.0024252352479	4.95994935792328	-2.82309842798692	0.00475619673176512	0.0390436099537523	GLMM	Response	TG(17:2_38:5)	Triglyceride (17:2_38:5)	Triglyceride	tag_hs
TG.18.1_33.3.	value	9.86069301476854	0.00158651297242095	6215.32454268027	0	0	GLMM	Response	TG(18:1_33:3)	Triglyceride (18:1_33:3)	Triglyceride	tag_hs
TG.18.3_35.2.	value	0.759064677247274	0.00223785240915058	339.193359733402	0	0	GLMM	Response	TG(18:3_35:2)	Triglyceride (18:3_35:2)	Triglyceride	tag_hs
TG.18.3_38.6.	value	18.3359749409369	5.47753316838842	3.34748770610031	0.000815476046983501	0.00981483670833714	GLMM	Response	TG(18:3_38:6)	Triglyceride (18:3_38:6)	Triglyceride	tag_hs
TG.20.1_30.1.	value	-13.5137331969238	4.20301202926927	-3.21524970730891	0.00130331095804304	0.0141682513825969	GLMM	Response	TG(20:1_30:1)	Triglyceride (20:1_30:1)	Triglyceride	tag_hs
TG.20.1_32.3.	value	-9.22048277124651	0.00170613567748194	-5404.30804709206	0	0	GLMM	Remission	TG(20:1_32:3)	Triglyceride (20:1_32:3)	Triglyceride	tag_hs
TG.20.1_34.3.	value	-0.621084621302393	0.00418262681661457	-148.491521843467	0	0	GLMM	Remission	TG(20:1_34:3)	Triglyceride (20:1_34:3)	Triglyceride	tag_hs
TG.20.2_34.4.	value	0.918334814322327	0.0016029919475486	572.887977214549	0	0	GLMM	Remission	TG(20:2_34:4)	Triglyceride (20:2_34:4)	Triglyceride	tag_hs
TG.20.2_36.5.	value	-0.107538972932451	0.00910934751701778	-11.8053431084444	3.66293766727366e-32	2.32907546013439e-31	GLMM	Remission	TG(20:2_36:5)	Triglyceride (20:2_36:5)	Triglyceride	tag_hs
TG.20.3_36.3.	value	9.57684972977499	0.00177118005011761	5407.04471526712	0	0	GLMM	Remission	TG(20:3_36:3)	Triglyceride (20:3_36:3)	Triglyceride	tag_hs
TG.20.3_36.5.	value	22.6047620574439	7.52357654771329	3.00452343564104	0.00265997265646187	0.012279599797639	GLMM	Remission	TG(20:3_36:5)	Triglyceride (20:3_36:5)	Triglyceride	tag_hs
TG.20.3_36.5.	value	9.04981174721956	3.11484655792333	2.90537963232869	0.0036680790264336	0.0334092603218412	GLMM	Response	TG(20:3_36:5)	Triglyceride (20:3_36:5)	Triglyceride	tag_hs
TLCA	value	0.159580462230182	0.00553812503700115	28.8148897260351	1.39607896863755e-182	9.22507083197755e-182	GLMM	Remission	TLCA	Taurolithocholic acid	Lithocholyltaurine	HC02192
Taurine	value	5.92460123209698	0.0110383919803991	536.726838711408	0	0	GLMM	Remission	Taurine	Taurine	Taurine	taur
Trp	value	-1.32373695109537	0.355653652534564	-3.72198328812812	0.000300767574134418	0.0126698340604124	LMM	HBMayo	Trp	L-Tryptophan	L-Tryptophan	trp_L
TrpBetaine	value	-8.45189475522246	2.82841823305465	-2.98820544163108	0.00280620853756535	0.0127796253670206	GLMM	Remission	TrpBetaine	Tryptophan betaine
X1.Met.His	value	-2.34190710236944	0.00620607937672106	-377.356936676303	0	0	GLMM	Remission	1-Met-His	1-Methylhistidine	1-Methylhistidine
X1.Met.His	value	18.8661248219841	5.58182501837959	3.37992050267835	0.000725067986254447	0.00904992264324994	GLMM	Response	1-Met-His	1-Methylhistidine	1-Methylhistidine
beta.Ala	value	-15.8821796964635	0.0039406719244176	-4030.32274725858	0	0	GLMM	Remission	beta-Ala	beta-Alanine	beta-Alanine	ala_B
lysoPC.a.C17.0	value	13.5816623944521	4.75117379665411	2.85859094525581	0.00425527111867024	0.0179253295873984	GLMM	Remission	lysoPC a C17:0	Lysophosphatidylcholine a C17:0	LysoPC(17:0)	pcholhep_hs
lysoPC.a.C17.0	value	12.8371253779001	0.00159272306702001	8059.86027559605	0	0	GLMM	Response	lysoPC a C17:0	Lysophosphatidylcholine a C17:0	LysoPC(17:0)	pcholhep_hs
lysoPC.a.C20.3	value	-1.15530030269923	0.361664181574324	-3.19440066658028	0.00178065130620448	0.0375049681369318	LMM	HBMayo	lysoPC a C20:3	lysoPhosphatidylcholine a C20:3	1-Dihomo-Linolenoylglycerophosphocholine (20:3, Delta 8, 11, 14), Lysopc A C20:3	pcholn203_hs
lysoPC.a.C20.4	value	-3.9965816134365	0.00727536588918772	-549.330669317404	0	0	GLMM	Remission	lysoPC a C20:4	Lysophosphatidylcholine a C20:4	LysoPC(20:4(8Z,11Z,14Z,17Z))	pcholn204_hs
lysoPC.a.C24.0	value	21.9874476006517	7.70188905430389	2.85481229937542	0.00430622708322816	0.0372102186422535	GLMM	Response	lysoPC a C24:0	Lysophosphatidylcholine a C24:0	LysoPC(24:0)	pcholn24_hs
lysoPC.a.C28.0	value	-0.60485292506235	0.00343514777537966	-176.077701634103	0	0	GLMM	Remission	lysoPC a C28:0	Lysophosphatidylcholine a C28:0	Lysopc A C28:0	pcholn28_hs
