## Supplementary Table 4 for "Metabolic modeling reveals a multi-level deregulation of host-microbiome metabolic networks in IBD"

Datalayer	Dataset	Dependent variables	Model formula	Comments
Microbiome	reaction flux	HBI/Mayo	~ source + seqtype + age + flux + (1|PatientID)	16S data was derived from DNA or RNA sequencing (seqtype) and has been determined from stool and biopsy samples (source)
Microbiome	reaction flux	Response/Remission	~ HBIMayo + source + seqtype + age + flux + (1|PatientID)	16S data was derived from DNA or RNA sequencing (seqtype) and has been determined from stool and biopsy samples (source)
Microbiome	metabolit exchange among community (withinFlux)	HBI/Mayo	~ source + seqtype + age + withinflux + (1|PatientID)	16S data was derived from DNA or RNA sequencing (seqtype) and has been determined from stool and biopsy samples (source)
Microbiome	metabolit exchange among community (withinFlux)	Response/Remission	~ HBIMayo + source + seqtype + age + withinflux + (1|PatientID)	16S data was derived from DNA or RNA sequencing (seqtype) and has been determined from stool and biopsy samples (source)
Microbiome	flux to the environment (outflux)	HBI/Mayo	~ source + seqtype + age + outflux + (1|PatientID)	16S data was derived from DNA or RNA sequencing (seqtype) and has been determined from stool and biopsy samples (source)
Microbiome	flux to the environment (outflux)	Response/Remission	~ HBIMayo + source + seqtype + age + outflux + (1|PatientID)	16S data was derived from DNA or RNA sequencing (seqtype) and has been determined from stool and biopsy samples (source)
Host	rxnExpr	HBI/Mayo	~ rxnExpr + (1|PatientID)
Host	PA	HBI/Mayo	~ PA + (1|PatientID)
Host	FVA.center, FVA.range	HBI/Mayo	~ FVA.center + FVA.range + (1|PatientID)	FVA.range was ignored, if correlation with FVA.center |⍴|>0.9
Host	rxnExpr	Response/Remission	~ HBIMayo + rxnExpr + (1|PatientID)
Host	PA	Response/Remission	~ HBIMayo + PA + (1|PatientID)
Host	FVA.center, FVA.range	Response/Remission	~ HBIMayo + FVA.center + FVA.range + (1|PatientID)	FVA.range was ignored, if correlation with FVA.center |⍴|>0.9
Metabolomics	metabolite concentration	HBI/Mayo	~ met.conc + (1|PatientID)
Metabolomics	metabolite concentration	Response/Remission	~ HBIMayo + met.conc + (1|PatientID)
